# Integration of transcription regulation and functional genomic data reveals lncRNA SNHG6’s role in hematopoietic differentiation and leukemia

**DOI:** 10.1101/2023.11.22.568210

**Authors:** Joshua M. Hazan, Raziel Amador, Tamar Lahav, Yehuda G. Assaraf, Roderic Guigó, Assaf C. Bester

## Abstract

**Background:** Long non-coding RNAs (lncRNAs) are pivotal players in cellular processes, and their unique cell-type specific expression patterns make them attractive biomarkers and therapeutic targets. Yet, the functional roles of most lncRNAs remain enigmatic. To address the need to identify new druggable lncRNAs, we developed a comprehensive approach integrating transcription factor binding data with other genetic features to generate a machine learning model, which we have called INFLAMeR (Identifying Novel Functional LncRNAs with Advanced Machine Learning Resources).

**Methods:** INFLAMeR was trained on high-throughput CRISPR interference (CRISPRi) screens across seven cell lines, and the algorithm was based on 71 genetic features. To validate the predictions, we selected candidate lncRNAs in the K562 leukemia cell line and determined the effect of their knockdown on cell proliferation and chemotherapy drug resistance. We further performed transcriptomic analysis for candidate genes. Based on these findings, we assessed the lncRNA Small Nucleolar RNA Host Gene 6 (*SNHG6*) for its role in myeloid differentiation by incubation with Phorbol 12-myristate 13-acetate (PMA) to induce megakaryocyte differentiation, or with hemin to induce erythrocyte differentiation.

**Results:** The INFLAMeR model successfully reconstituted CRISPRi screening data and predicted functional lncRNAs that were previously overlooked. Intensive cell-based and transcriptomic validation of nearly fifty genes in K562 revealed cell type-specific functionality for 85% of the predicted lncRNAs. Our cell-based and transcriptomic analyses predicted a role for SNHG6 in hematopoiesis and leukemia. Consistent with its predicted role in hematopoietic differentiation, *SNHG6* transcription is regulated by hematopoiesis-associated transcription factors. Knockdown of SNHG6 reduced the proliferation of leukemia cells and sensitized them to differentiation. Treatment of K562 leukemic cells with hemin and PMA, respectively, demonstrated that SNHG6 inhibits red blood cell differentiation but strongly promotes megakaryocyte differentiation. Despite *SNHG6* transcripts showing strong cytoplasmic enrichment, *SNHG6* regulates the expression of hematopoietic genes such as *PPBP* (Pro-Platelet Basic Protein) and *PF4* (Platelet Factor 4).

**Conclusions:** Our approach not only improved the identification and characterization of functional lncRNAs through genomic approaches in a cell type-specific manner, but also identified new lncRNAs with a role in hematopoiesis and leukemia. Such approaches cab be used to identify new targets for precision therapy.
