## Supplementary Table S8 for "Integration of transcription regulation and functional genomic data reveals lncRNA SNHG6’s role in hematopoietic differentiation and leukemia"

### Sheet: Sheet1
Supplemental Table S8: Primer sequences for qPCR and colony PCR.
Gene	Forward primer	Reverse primer
GAPDH	AGCCACATCGCTCAGACAC	GCCCAATACGACCAAATCC
PGK1	AAGAACAACCAGATAACAAACAAC	GTGGCTCATAAGGACTACCG
AC005307.1	GGGTTCTTGCTTTGTTGCCC	AGGTTGAGGTGGCAGGATTG
AC005307.3	CAAGGCTCAGCTATCTCCCG	CCGCCTCCAAAGAACCTGTA
MIR3681HG	GGAAACTGTGCTCTGTCCCA	ACACTTTCAATTTCCTCCTTCCA
AC097532.2	CTGGTGCAGTTGACAAGGATG	GCTCTGCTCTGCGAAGATCT
AP000855.4	TCTGTGTTCATCTGCTTCCTCA	CACACCATTTGCCCTCTACATTT
AP006222.2	CTCCTGAAGCTGCGTCACA	GGCAGCTACGTCCTCTCTTG
CTA-481E9.4	GCATTCAGACATCTCTTGGGG	TGTAGAAGGTGGAGATGCTGT
CTB-31O20.9	GGAGGGCGATTTGGTACCAC	GTCCAGAGCGTGTTGTCCTC
CHD1-DT	GCGTTGAATTCCGGGAAGTG	GTTCCTCTTCACCCGCACG
CTD-2358C21.4	GCTTCACTTGCCAGCTCATG	GATCCTCAAGTGCCTGCTGT
FAM157C	GCAAGCTTAGGGGTGCTACA	GCCCAGTCAGTCTCTCTTCC
FAM41C	AGATGAGGCAAAGCTAGACG	TGAAGGACAGCTCACAAACA
GS1-57L11.1	TCTCCTGCACAGTTAATATCCAG	TGTGATGCTTCCTCTCCACG
LINC02154	TCCTTTGTCTTCTGCCGTGA	GGAGAGTCAGCTGCCAGTTAC
LINC00221	TCAGGTTTCCGAGACAATGGA	TCTCGTGGTGGTTGAAAGCC
LINC00680	TGTGTCCCTGTCCAGTGTTG	TGGGTTGAAAGGATATTGAGGGG
LINC00861	CTGAGCAATCCTGACCTGGG	CCCTATCGGTCCTCCACTCT
LINC01029	GAGAACGGAGGCACAGAACA	GATCCCGGCCCTAAGTCATG
MIR4435-1HG	ACTGGATGGTCGCTGCTTTT	CCAGTTATTCAGGGAGAGGCT
MRPS31P5	ATCAAAACGGGCCATGCTTC	TGATGTGTCTGTTCAGGTGCT
NUTM2A-AS1	GCCAGGAGAAAAGCAAAACCA	TCTTCTGAGAAGCTCCGGAA
PDXDC2P	GGAGGACAGTCAGAGAAGAACA	TCTGGGGCTCCTCATCTTCA
RN7SL262P	CGGTCTCAACTACTCGGGAG	TAGCACACTACAGCCCGAAC
RP11-109M17.2	TGAAGATGAAGTGAGATTGGCA	ACAGAGGTTTTATTCAGGGACA
LINC01203	GGCATGAGATGGTGTGACTCT	TGAGTTGCATGGGTCAGGAA
LINC01410	CATGCAGCACCATATGAGAAGT	TCACTCAGGGCTGTTGAAGT
RP11-307E17.8	ACGGACGACCTCATTGAAAGTT	CTCCGATGTTGGCCTCAGTT
RP11-362F19.1	TTAACAGCAGCACATGGGTC	GTGGTTGAGGTGGAGAAGGA
NBDY	CCCACCCTAAACCAGTCTTTGA	AGGAAGTGAAATCGCGCTGA
RP11-706O15.3	GGGTGCACAGAGGAAAGGAC	TGGGCGACAGAGTGAGACAA
NUTM2B-AS1	TGTTCCAGCCCTAAGAAACCT	CCCCTGTGGTGGTAGAAGAA
LINC01608	CCTCAGACCATTGACGCCTT	TCTCAAGTTCATGCTCCCTTT
RP11-94P11.4	TGGAGTAAGGCTGGATCCCC	AAGTGTTCCAGGCTTGTTACA
MINCR	CTAGAGACCTCAGACCGCAG	ACAGACGCACTCTTCCCAAG
RP3-460G2.2	GCCCAAGAAGCCAGAGTCTC	CCGAGATCATGCCACTGGAT
RP6-159A1.3	TCTGGGAGCTCTTTTACGATTGT	GGTGAGCCTACTAGTCAAAGAGG
SNHG1	TCTATCTTACAGAGCAGCTTGTT	TCAGCCTGGAGTGAACACAG
SNHG6	AGGATCACGCGGCATGTATT	TGCATGCCACACTTGAGGTA
LINC00879	ACCCCTGAACTTCCCTTCCT	TTCTTCCAGAGGTTTCATGACG
AC093323.3	TGGGACATGGTTATCAGCGT	TTGGGCGTTGATTCTAGGGT
LINC03015	AGGGTGCGAGGAAGACAATG	AGTGCTTTTCAGGGTCCTCC
AP004550.1	TTCAAGCAAGCAGACACAGC	GGGTGGTCAGATCAGTCCTG
LINC02327	CCGCCAACACTCTTGACAAC	TTTTCACCCATGGACACAGGA
RP11-308B16.2	GATGCCCAGTCCCATCGA	TGGGAATCCTGTAACCGTGA
RP11-433M22.2	CAGCCAATCCACAAACCTAAAAT	GCTGGTCTCGAACTCCTGAC
RP5-1024G6.8	TCAAGCTTTCCAGTGGCCAA	TCTCGACAACATGGCATGCA
pCRISPRia colony PCR	CTGCAGGTCTAGAGATCCGACG	GTACTGCAGCCAGGTGGAAGTA
pCRISPRia Insert	CACCACCCGTTTAAGAGCTAAGC
pSB700 colony PCR	GGATCTCGACGGTATCGCC	TGCCATTTGTCTCGAGGTCG
pSB700 Insert	GAAAGGACGAAACACCGGAGAC
