## Supplementary Table S9 for "Integration of transcription regulation and functional genomic data reveals lncRNA SNHG6’s role in hematopoietic differentiation and leukemia"

### Sheet: Sheet1
Supplemental Table S9: sgRNA sequences used in this study.
Gene	sgRNA1	sgRNA2
AC005307.1	GCCACCTGGAAAGGTCTCAG	GCTCATGCGGGCACATGAAG
AC005307.3	GGTTTGCAGAAGCCATCCAA	GAGAAGCAGGTGCCCTTGGA
AC097532.2	GGGTCTCGGGAGATTATGAG	GGAGTCTCCCAGAGACTCAC
AP000855.4	GCGGGCGGACCGGGCGGGAC	GCTGAGGAGTGCGGGCGGAC
AP006222.2	GGCCATGGTGACCCACCCTC	GGTGGACACACCACACTACC
CHD1-DT	GAGGCGGGAAGAGGGACTCC	GCGCGGCAGGACCCACGCAC
CTA-481E9.4	GGAAGTCACATGCTACACAG	GGACTAGAGGAGTGAATCCA
CTB-31O20.9	GCCCCCACCAGCATAAGAGG	GTGGATTTTGCAGACCTGGT
CTD-2358C21.4	GTAGAGGTCACAGCTGGACG	GAGTTCCTGATAAGCTGTGG
FAM157C	GGGTGTTCCTAGAGAGCCAG	GTCCTCCTCAGGACCTACTC
FAM41C	GCTGGCAGAGACCGAGGCGA	GCCTGGCGGCGCCTGTGCAG
GS1-57L11.1	GGTAATAAGTTTGATCCCCT	GTCAGAGAAAAAAGAGTCTA
LINC00221	GCGCTGCTTCCGTCATACAC	GTTAAGTTGCCAGTGTATGA
LINC00680	GATTTGGTCAAAAGAGGAGG	GCAAAAGAGGAGGAGGTATG
LINC00861	GGAGTATTGCAATAGGAGTG	GTGAAGAAAGCAGGACCCAG
LINC00879	GGTCCTCACAGACACCTCAG	GGGCGACGGCCAGAAGTCCA
LINC01029	GTGAGGAGAGAACATCGTGG	GGCGGTGTGCGTGAGAATTG
LINC01203	GAGGCTTGATTCTTCCAGCA	GCTTGGGAGGATGAAGAATA
LINC01410	GGAGCAATGAGCCGAGACCC	GCTGTTGCAGGGCTCAACGT
LINC01608	GCTATATGTAGGTCACCTAG	GTGCTTTAGAGGGGACTGTA
LINC02154	GACCATGTAAGAAGTCCCTT	GAAGACAAAGGAAGACCAAA
LINC02432	GCCACAGCATGGAAGGACAC	GGCATGGAAGGACACCGGAG
MINCR	GATCACAAGTCTGTTAAGGT	GAGATTGCTCTCCAGACTGG
MIR3681HG	GATAAGAACAAGAAACCCGG	GCAGGGAGGGTCTAGCCCCC
MIR4435-1HG	GAGAAGCACGCTGGGCCCAG	GAGCCGGGTAGTTTCAGAGT
MRPS31P5	GCTCACATACCCAACTGCAA	GCTCAGGTATATTTAATACA
NBDY	GATGGCGGCGAGTCCCCTCC	GGGAGGTGCGGAGGGTAGAG
NUTM2A-AS1	GCTCTCGGGAGCCTCCACCC	GCATGGCTCCATGAAGCAAG
NUTM2B-AS1	GGGAGGCAGTGAGGTAATGG	GACCGGAGGCAGTGAGGTAA
PDXDC2P	GAGCGGCTTGCTGTGAGTCC	GGGGCGCTTCGAAGATCCAG
RN7SL262P	GCGCCCCTTGGCCCCACCCA	GCAAGGGGCGCGATTTGGGA
RP11-109M17.2	GTATGAAGATGAAGTGAGAT	GTAGATGGCTGGCAAAGTAA
RP11-307E17.8	GCGGCAACCGATGCTGGGAG	GGAGGACGCCATGAGAGCTA
RP11-706O15.3	GGGCTTGTAGAGCCAGGCGG	GCCGGGCGCGGCTGACGGAG
RP11-94P11.4	GCCAAGGCGGGCGGACGAAG	GTCCGGAATGAGACAGTACA
RP3-460G2.2	GGGACTGCCTAGCTTATGAA	GTGAACAAAGTATTACAAGA
RP6-159A1.3	GGTGACAAGCCTCTTTCAAA	GTGAGGTAGGCTTCATCCCC
SNHG1	GGAGATGCTGTAGACAACAG	GGAGTGTGTGGAAGTTGCTA
SNHG6	GGAACAACACGTGCAAGTAT	GGCTAAATGCCTGCTACACA
AC093323.3	GGACCTGTTACGGCTCATAA	GTGCCTTTATGAGCCGTAAC
LINC03015	GAAGGGCCGGGAACAGTGGA	GGAGGGTGCGAGGAAGACAA
AP004550.1	GAGCCTCTGAGGTAGGTCCA	GTCTGAGGTAGGTCCAGGGA
LINC02327	GTGCTGTGCTAAGAACTTGG	GAGGCAAGAGCAACTTAAGT
RP11-308B16.2	GGCCTGCCCTGGGCAGTGAA	GCAGAGGAGGCGCCGAGCGA
RP11-433M22.2	GACTCAGGCCGAAGTGACAA	GCAAGGGCATGCTCTTCTCG
RP5-1024G6.8	GAAGGTGGATCTGACTCCTC	GGAAAAGCCTCTATGAATGG
sgRNA control 10010	GTCCACCCTTATCTAGGCTA
sgRNA control 10057	GTCGCCAGACCGGGCGAATC
